# Genome-scale analysis of cellular restriction factors that inhibit transgene expression from adeno-associated virus vectors

**DOI:** 10.1101/2022.07.13.499963

**Authors:** Ashley M Ngo, Andreas S Puschnik

## Abstract

Adeno-associated virus (AAV) vectors are one of the leading platforms for gene delivery for the treatment of human genetic diseases, but the antiviral cellular mechanisms that interfere with optimal transgene expression are incompletely understood. Here, we performed two genome-scale CRISPR screens to identify cellular factors that restrict transgene expression from recombinant AAV vectors. Our screens revealed several components linked to DNA damage response, chromatin remodeling and transcriptional regulation. Inactivation of the Fanconi Anemia gene FANCA, the Human Silencing Hub (HUSH) associated methyltransferase SETDB1 and the gyrase, Hsp90, histidine kinase and MutL (GHKL)-type ATPase MORC3 led to increased transgene expression. Moreover, SETDB1 and MORC3 knockout improved transgene levels of several AAV serotypes as well as other viral vectors, such as lentivirus and adenovirus. Finally, we demonstrated that inhibition of FANCA, SETDB1 or MORC3 also enhanced transgene expression in human primary cells, suggesting that these could be physiologically relevant pathways that restrict AAV transgene levels in therapeutic settings.

**IMPORTANCE:** Recombinant AAV (rAAV) vectors have been successfully developed for the treatment of genetic diseases. The therapeutic strategy often involves the replacement of a defective gene by expression of a functional copy from the rAAV vector genome. However, cells possess antiviral mechanisms that recognize and silence foreign DNA elements thereby limiting transgene expression and its therapeutic effect. Here, we utilize a functional genomics approach to uncover a comprehensive set of cellular restriction factors that inhibit rAAV-based transgene expression. Genetic inactivation of selected restriction factors increased rAAV transgene expression. Hence, modulation of identified restriction factors has the potential to enhance AAV gene replacement therapies.
