## Supplemental Table 4 for "Genome-scale analysis of cellular restriction factors that inhibit transgene expression from adeno-associated virus vectors"

### Sheet: Sheet1
Table S4: DNA oligos used in this study.
Primer name	Sequence (5'-3')
CRISPR screens
GeCKO PCR1 F	ttgcatatacgatacaaggctgtt
GeCKO PCR1 R	gatgaatactgccatttgtctcaa
GeCKO PCR2 F	AATGATACGGCGACCACCGAGATCTACACNNNNNNNNACACTCTTTCCCTACACGACGCTCTTCCGATCTtcttgtggaaaggacgaaacacc
GeCKO PCR2 R	CAAGCAGAAGACGGCATACGAGATNNNNNNNNGTGACTGGAGTTCAGACGTGTGCTCTTCCGATCTCGGACTAGCCTTATTTTAACTTGCTATTTC
GeCKO custom sequencing primer	GCTCTTCCGATCTTCTTGTGGAAAGGACGAAACACCG
CRISPRi_PCR1_F	acggacttgtgggagaagc
CRISPRi_PCR1_R	CACGGCGACTACTGCACTTA
CRISPRi_PCR2_F	AATGATACGGCGACCACCGAGATCTACACNNNNNNNNACACTCTTTCCCTACACGACGCTCTTCCGATCTgcacaaaaggaaactcaccct
CRISPRi_PCR2_R	CAAGCAGAAGACGGCATACGAGATNNNNNNNNGTGACTGGAGTTCAGACGTGTGCTCTTCCGATCTCGACTCGGTGCCACTTTTTC
CRISPRi_library custom seq primer	GTGTGTTTTGAGACTATAAGTATCCCTTGGAGAACCACCTTGTTGG
Note: NNNNNNNN indicates barcodes for NGS multiplexing
Generation of KO cell lines
MORC3_exon1_sgRNA_F	CACCGCGCTGAGGCGTATCCCGCG
MORC3_exon1_sgRNA_R	aaacCGCGGGATACGCCTCAGCGC
SETDB1_exon2_sgRNA_F	CACCGTGAGGAACTGGGTATCTCTA
SETDB1_exon2_sgRNA_R	AAACTAGAGATACCCAGTTCCTCAC
MORC3_exon1_geno_F	TCTCGGGTATACCGCATCTC
MORC3_exon1_geno_R	CCCGAAGCAAAACAGAAACA
SETDB1_exon2_geno_F	AGGGAGGGAGAACATGGAAT
SETDB1_exon2_geno_R	GGGAGGTGGGAGAATCACTT
QPCR (gene expression)
18S-F	AGAAACGGCTACCACATCCA
18S-R	CACCAGACTTGCCCTCCA
tdTomato(codon-diversified)_qPCR_F	GAGCAGTATGAACGGAGCGA
tdTomato(codon-diversified)_qPCR_R	CTAGACCCTGAGCCGGTACT
WPRE(lenti transgene)-F	ACTGTGTTTGCTGACGCAAC
WPRE(lenti transgene)-R	AAAGTCCCGGAAAGGAGCTG
MORC3-F	GTATCACAGAAATAGACTCATCAAAGC
MORC3-R	ACACTCTATAATTCCAACCACTCC
SETDB1-F	GTCCTCAGTATTGATTCAGGTGA
SETDB1-R	GTTGACAGCATCCATGAACTTC
QPCR (AAV genome copies)
Universal_AAV2_ITR-F	GGAACCCCTAGTGATGGAGTT
Universal_AAV2_ITR-R	CGGCCTCAGTGAGCGA
RPPH1-F	GGCGGAGGAGAGTAGTCT
RPPH1-R	AGTGAGTTCAATGGCTGAGG
